# Genome-wide DNA methylation and gene expression patterns reflect genetic ancestry and environmental differences across the Indonesian archipelago

**DOI:** 10.1101/704304

**Authors:** Heini Natri, Katalina S. Bobowik, Pradiptajati Kusuma, Chelzie Crenna Darusallam, Guy S. Jacobs, Georgi Hudjashov, J. Stephen Lansing, Herawati Sudoyo, Nicholas E. Banovich, Murray P. Cox, Irene Gallego Romero

**Affiliations:** Center for Evolution and Medicine, School of Life Sciences, Arizona State University, Tempe 85281, AZ, USA; The Translational Genomics Research Institute, Phoenix 85004, AZ, USA; Melbourne Integrative Genomics, University of Melbourne, Parkville 3010, Australia; School of BioSciences, University of Melbourne, Parkville 3010, Australia; Centre for Stem Cell Systems, University of Melbourne, Parkville 3010, Australia; Genome Diversity and Diseases Laboratory, Eijkman Institute for Molecular Biology, Jakarta 10430, Indonesia; Complexity Institute, Nanyang Technological University, Singapore 637723, Singapore; Statistics and Bioinformatics Group, School of Fundamental Sciences, Massey University, Palmerston North 4410, New Zealand; Santa Fe Institute, Santa Fe, NM 87501, USA; Vienna Complexity Science Hub, Vienna 1080, Austria; Stockholm Resilience Center, Kräftriket, Stockholm 10405, Sweden; Department of Medical Biology, Faculty of Medicine, University of Indonesia, Jakarta 10430, Indonesia; Sydney Medical School, University of Sydney, Sydney, NSW 2006, Australia

**Keywords:** Indonesia, RNA-sequencing, DNA methylation, gene expression, molecular phenotypes

## Abstract

Indonesia is the world’s fourth most populous country, host to striking levels of human diversity, regional patterns of admixture, and varying degrees of introgression from both Neanderthals and Denisovans. However, it has been largely excluded from the human genomics sequencing boom of the last decade. To serve as a benchmark dataset of molecular phenotypes across the region, we generated genome-wide CpG methylation and gene expression measurements in over 100 individuals from three locations that capture the major genomic and geographical axes of diversity across the Indonesian archipelago. Investigating between- and within-island differences, we find up to 10% of tested genes are differentially expressed between the islands of Mentawai (Sumatra) and New Guinea. Variation in gene expression is closely associated with DNA methylation, with expression levels of 9.7% of genes strongly correlating with nearby CpG methylation, and many of these genes being differentially expressed between islands. Genes identified in our differential expression and methylation analyses are enriched in pathways involved in immunity, highlighting Indonesia tropical role as a source of infectious disease diversity and the strong selective pressures these diseases have exerted on humans. Finally, we identify robust within-island variation in DNA methylation and gene expression, likely driven by very local environmental differences across sampling sites. Together, these results strongly suggest complex relationships between DNA methylation, transcription, archaic hominin introgression and immunity, all jointly shaped by the environment. This has implications for the application of genomic medicine, both in critically understudied Indonesia and globally, and will allow a better understanding of the interacting roles of genomic and environmental factors shaping molecular and complex phenotypes.
