## Supplementary Table 5 for "Genome-wide DNA methylation and gene expression patterns reflect genetic ancestry and environmental differences across the Indonesian archipelago"

### Sheet: ST 5A. KEGG MTWvsKOR
Supplementary Table 5A. KEGG pathway enrichment (FDR < 5%) for DEG (with FDR<1%; logFC>0.5) between MTW and KOR
ID	Description	GeneRatio	BgRatio	pvalue	p.adjust	qvalue	geneID	Count
hsa04080	Neuroactive ligand-receptor interaction	20/389	82/4985	2.90694e-06	0.000805221	0.000786403	UTS2/GZMA/CALCRL/S1PR5/P2RY2/NTSR1/CYSLTR2/ADORA3/C3/LEPR/CHRNE/CNR1/P2RY14/PARD3/LPAR1/P2RY6/CNR2/GIPR/F2RL3/PTH2R	20
hsa04060	Cytokine-cytokine receptor interaction	27/389	147/4985	1.88231e-05	0.002607	0.00254607	TNFRSF10D/CCL5/TNFSF4/IFNLR1/XCL2/CCR2/IL18RAP/CCR5/TNFRSF13B/CSF1R/CSF1/TNFRSF13C/CXCR3/GDF7/IL1RL1/XCL1/OSM/IL20RB/IL5RA/EDAR/LEPR/CCL23/TNFSF15/CXCR6/PPBP/TNFSF12/IL23R	27
hsa04061	Viral protein interaction with cytokine and cytokine receptor	13/389	57/4985	0.000334254	0.0308628	0.0301415	TNFRSF10D/CCL5/XCL2/CCR2/IL18RAP/CCR5/CSF1R/CSF1/CXCR3/XCL1/IL20RB/CCL23/PPBP	13
hsa04610	Complement and coagulation cascades	10/389	39/4985	0.000605489	0.0336727	0.0328857	F5/CD55/C1QB/C1QA/C1R/C3/CFH/SERPING1/VSIG4/F2RL3	10
hsa04974	Protein digestion and absorption	9/389	33/4985	0.000696376	0.0336727	0.0328857	KCNN4/SLC7A8/SLC6A19/ATP1A3/SLC8A3/COL18A1/CPA3/COL9A2/COL5A3	9
hsa04514	Cell adhesion molecules (CAMs)	15/389	77/4985	0.000729372	0.0336727	0.0328857	CD80/SDC2/PDCD1LG2/CLDN5/PDCD1/PVR/SDC3/SDC4/VCAM1/OCLN/NLGN3/NEGR1/NTNG2/ESAM/CD274	15

### Sheet: ST 5B. KEGG SMBvsKOR
Supplementary Table 5B. KEGG pathway enrichment (FDR < 5%) for DEG (with FDR<1%; logFC>0.5) between SMB and KOR
ID	Description	GeneRatio	BgRatio	pvalue	p.adjust	qvalue	geneID	Count
hsa04514	Cell adhesion molecules (CAMs)	21/481	77/4985	7.11611e-06	0.00208502	0.00203745	CD80/PVR/SDC2/CLDN5/PDCD1LG2/VCAM1/PDCD1/NTNG2/NEGR1/CD274/SDC3/TIGIT/ESAM/MPZ/SDC4/MPZL1/NLGN3/OCLN/ITGB8/SELP/JAM3	21
hsa04640	Hematopoietic cell lineage	18/481	69/4985	6.15953e-05	0.00643065	0.00628395	MS4A1/CD1A/CD36/CR2/CD38/FLT3/CD19/CD1E/CD1C/FCER2/CD3E/KIT/GP9/GYPA/FCGR1A/ITGB3/CD9/IL4	18
hsa04512	ECM-receptor interaction	14/481	46/4985	6.58429e-05	0.00643065	0.00628395	LAMC1/CD36/ITGB5/THBS1/HMMR/GP9/COL4A3/SDC4/LAMA5/ITGB8/ITGB3/THBS4/TNXB/COL6A2	14
hsa05144	Malaria	11/481	35/4985	0.000292635	0.0214355	0.0209465	SDC2/CD36/KLRB1/VCAM1/THBS1/GYPB/GYPA/HBA2/IFNG/THBS4/SELP	11
hsa03010	Ribosome	24/481	129/4985	0.00112217	0.0657591	0.0642589	RPL10/RPL7/RPL31/RPS24/RPL4/RPL30/RPLP2/RPSA/RPLP0/RPL29/RPS9/RPL38/RPS23/RPS10/RPL13/RPL9/RPL13A/RPL8/RPS3/RPL18A/RPS5/RPL35A/RPS3A/UBA52	24

### Sheet: ST 5C. KEGG SMBvsMTW
Supplementary Table 5C. KEGG pathway enrichment (FDR < 5%) for DEG (with FDR<1%; logFC>0.5) between SMB and MTW
NO PATHWAY ENRICHED BELOW THE THRESHOLD
