## Supplementary Table 6 for "Genome-wide DNA methylation and gene expression patterns reflect genetic ancestry and environmental differences across the Indonesian archipelago"

### Sheet: ST 6A. GO DMP MTWvsKOR
Supplementary Table 6A. Gene ontology enrichment (FDR < 5%) for DMP (with FDR<1%; logFC>0.5) between MTW and KOR
ONTOLOGY	TERM	N	DE	P.DE	FDR
BP	negative regulation of transcription by RNA polymerase II	707	297.167	2.64583e-05	0.0420398
MF	DNA-binding transcription factor activity, RNA polymerase II-specific	1537	559.75	1.49953e-05	0.0356841
BP	outflow tract septum morphogenesis	27	23	5.68288e-06	0.0198651
MF	calcium ion binding	631	270.381	1.83517e-07	0.00106917
CC	plasma membrane	4271	1427	5.02268e-09	4.38932e-05
CC	integral component of plasma membrane	890	372.667	1.32331e-10	2.31288e-06
BP	axon guidance	164	93	2.45082e-05	0.0420398
BP	anatomical structure morphogenesis	81	46.5	1.2242e-05	0.0356611
CC	cell surface	530	227	4.95572e-06	0.0198651
MF	sequence-specific DNA binding	297	129	2.45959e-05	0.0420398
BP	positive regulation of neuron differentiation	84	47	1.63333e-05	0.0356841

### Sheet: ST 6B. GO DMP SMBvsKOR
Supplementary Table 6B. Gene ontology enrichment (FDR < 5%) for DMP (with FDR<1%; logFC>0.5) between SMB and KOR
ONTOLOGY	TERM	N	DE	P.DE	FDR
MF	DNA-binding transcription factor activity, RNA polymerase II-specific	1537	732.483	8.35843e-19	1.46089e-14
CC	plasma membrane	4271	1741.17	4.06259e-17	3.5503e-13
CC	integral component of plasma membrane	890	450.167	7.18102e-16	4.18366e-12
MF	DNA-binding transcription activator activity, RNA polymerase II-specific	390	230.5	5.9604e-14	2.6044e-10
BP	positive regulation of transcription by RNA polymerase II	975	488.5	1.11397e-11	3.894e-08
BP	axon guidance	164	118.5	3.8867e-11	9.84607e-08
CC	cell junction	531	299	3.94339e-11	9.84607e-08
CC	cell surface	530	279.833	1.89683e-10	4.14409e-07
MF	sequence-specific DNA binding	297	164.5	3.10934e-10	6.03833e-07
MF	calcium ion binding	631	321.533	5.53749e-10	9.67842e-07
CC	glutamatergic synapse	346	209.5	6.83715e-10	1.08636e-06
BP	nervous system development	258	149.533	9.21125e-09	1.34162e-05
BP	chemical synaptic transmission	146	92.5	1.11237e-08	1.49554e-05
BP	G protein-coupled receptor signaling pathway	868	335.333	1.21208e-08	1.51319e-05
BP	homophilic cell adhesion via plasma membrane adhesion molecules	129	80.5333	1.74392e-08	2.03202e-05
BP	cell adhesion	375	204	2.37646e-08	2.57358e-05
BP	positive regulation of neuron differentiation	84	58	2.5032e-08	2.57358e-05
BP	signal transduction	827	401.333	3.97641e-08	3.8611e-05
BP	extracellular matrix organization	189	118.5	9.60602e-08	8.3947e-05
BP	positive regulation of synapse assembly	61	46	9.55277e-08	8.3947e-05
CC	collagen-containing extracellular matrix	355	182.5	1.11845e-07	9.30872e-05
MF	RNA polymerase II regulatory region sequence-specific DNA binding	162	99.5	1.46518e-07	0.000106702
MF	RNA polymerase II proximal promoter sequence-specific DNA binding	379	204.5	1.44928e-07	0.000106702
BP	ureteric bud development	37	32	1.45345e-07	0.000106702
BP	negative regulation of transcription by RNA polymerase II	707	351	1.70224e-07	0.000119007
MF	DNA-binding transcription factor activity	480	245.5	1.90379e-07	0.000127978
BP	locomotory behavior	83	58	5.04654e-07	0.00031696
CC	dendrite	331	186.5	5.07775e-07	0.00031696
BP	angiogenesis	217	123.5	5.50984e-07	0.000332072
CC	postsynaptic membrane	174	108.5	7.14017e-07	0.000415986
BP	inner ear morphogenesis	54	41.5	1.71553e-06	0.000967227
BP	neuron migration	106	70	1.93262e-06	0.00105557
BP	neuropeptide signaling pathway	64	39	2.83472e-06	0.00150137
MF	DNA-binding transcription repressor activity, RNA polymerase II-specific	224	126.5	3.08705e-06	0.00158693
BP	anatomical structure morphogenesis	81	52	4.32467e-06	0.00215962
BP	regulation of postsynaptic membrane potential	24	22	5.49599e-06	0.0026683
BP	heart development	167	97.5	8.65044e-06	0.00398778
CC	integral component of presynaptic membrane	60	43	8.67007e-06	0.00398778
BP	anterior/posterior pattern specification	62	43	9.73304e-06	0.0043619
BP	positive regulation of transcription regulatory region DNA binding	16	15	1.15753e-05	0.00505781
CC	perikaryon	127	76.5	1.24201e-05	0.00529459
BP	metanephros development	28	23	1.27878e-05	0.00532156
BP	sensory perception of sound	131	82.5	1.33287e-05	0.00541765
BP	outflow tract septum morphogenesis	27	24	1.36658e-05	0.00542844
BP	branching involved in ureteric bud morphogenesis	43	33	1.61457e-05	0.00610035
CC	transcription factor complex	145	84	1.59689e-05	0.00610035
CC	receptor complex	127	78	1.64044e-05	0.00610035
BP	negative regulation of neuron differentiation	54	39	1.72021e-05	0.00626371
BP	ionotropic glutamate receptor signaling pathway	23	21	1.9994e-05	0.00713175
CC	axon	218	124.5	2.05172e-05	0.007172
CC	GABA-ergic synapse	70	49	2.14341e-05	0.00734561
MF	heme binding	106	58.5	2.32341e-05	0.00780935
BP	sensory perception of pain	53	35.5	2.52995e-05	0.00834311
MF	heparin binding	148	80	4.58593e-05	0.0148431
BP	embryonic forelimb morphogenesis	33	26	5.78617e-05	0.0183874
BP	response to lipopolysaccharide	129	68	6.71255e-05	0.0209503
BP	cell fate determination	17	16	7.08554e-05	0.0217265
BP	response to estradiol	95	57	7.65723e-05	0.0230747
BP	forebrain development	45	32	7.96028e-05	0.0235813
BP	inner ear development	46	31.5	9.21297e-05	0.0268374
BP	negative regulation of cell proliferation	420	200.667	9.48075e-05	0.0271647
BP	embryonic hindlimb morphogenesis	27	22.5	0.000129171	0.0364137
BP	roof of mouth development	62	42	0.000134071	0.0371952
BP	memory	74	47.5	0.000139275	0.0380351
BP	central nervous system development	99	61	0.000147817	0.0393897
CC	integral component of postsynaptic density membrane	48	34	0.000148742	0.0393897
BP	positive regulation of ERK1 and ERK2 cascade	184	93	0.000169924	0.0443273
BP	embryonic skeletal system morphogenesis	34	25	0.000175828	0.0451929
BP	positive regulation of cytosolic calcium ion concentration	105	58.5	0.000189826	0.0480836
CC	basement membrane	85	55	0.000203975	0.049515
BP	embryonic limb morphogenesis	36	27	0.000203968	0.049515
BP	negative regulation of neuron apoptotic process	138	77.3333	0.000200995	0.049515

### Sheet: ST 6C. GO DMP SMBvsMTW
Supplementary Table 6B. Gene ontology enrichment (FDR < 5%) for DMP (with FDR<1%; logFC>0.5) between SMB and MTW
ONTOLOGY	TERM	N	DE	P.DE	FDR
CC	MHC class II protein complex	16	12	1.3611e-08	0.000237893
BP	regulation of presynapse assembly	27	14	2.94485e-06	0.025735
