## Supplementary Table 7 for "Genome-wide DNA methylation and gene expression patterns reflect genetic ancestry and environmental differences across the Indonesian archipelago"

### Sheet: ST 7A. KEGG DMP MTWvsKOR
Supplementary Table 7A. KEGG pathway enrichment (FDR < 5%) for DMP (with FDR<1%; logFC>0.5) between MTW and KOR
Description	N	DE	P.DE	FDR
Calcium signaling pathway	188	92.5	0.00044077	0.0487785
Neuroactive ligand-receptor interaction	338	142	2.17677e-08	7.22688e-06
Cell adhesion molecules (CAMs)	146	71	0.000270129	0.0448414

### Sheet: ST 7B. KEGG DMP SMBvsKOR
Supplementary Table 7B. KEGG pathway enrichment (FDR < 5%) for DMP (with FDR<1%; logFC>0.5) between SMB and KOR
Description	N	DE	P.DE	FDR
Neuroactive ligand-receptor interaction	338	192.5	1.14635e-18	3.80589e-16
Calcium signaling pathway	188	115	2.91764e-07	3.6419e-05
Cell adhesion molecules (CAMs)	146	89.5	3.29087e-07	3.6419e-05
Nicotine addiction	40	32	1.17001e-06	9.71106e-05
Morphine addiction	91	63.5	3.66981e-06	0.000243675
Serotonergic synapse	115	67	3.89512e-05	0.0021553
Signaling pathways regulating pluripotency of stem cells	139	80.5	0.000113693	0.00539231
Circadian entrainment	97	62.5	0.000134893	0.00559805
Pathways in cancer	530	258.5	0.000172449	0.00636146
Rap1 signaling pathway	206	115	0.000294126	0.00820718
Glutamatergic synapse	114	71	0.000296645	0.00820718
Breast cancer	147	83	0.000287621	0.00820718
Axon guidance	181	107.5	0.000339427	0.00866844
Proteoglycans in cancer	201	110.5	0.000488058	0.011574
cAMP signaling pathway	212	112.5	0.000567533	0.0117763
Maturity onset diabetes of the young	26	18.5	0.000549726	0.0117763
Ras signaling pathway	232	122.5	0.000729062	0.0134471
Vascular smooth muscle contraction	132	72.5	0.000708364	0.0134471
Transcriptional misregulation in cancer	186	96	0.000831835	0.0145352
Focal adhesion	199	112.5	0.00100672	0.0159158
Gastric cancer	149	82	0.000994952	0.0159158
Basal cell carcinoma	63	38	0.00203183	0.0306622
ECM-receptor interaction	86	52.5	0.00239952	0.0317185
Retrograde endocannabinoid signaling	148	75.6667	0.00248398	0.0317185
GABAergic synapse	89	53	0.00221399	0.0317185
Small cell lung cancer	93	54	0.00235236	0.0317185
Regulation of lipolysis in adipocytes	55	34.5	0.00276364	0.0339825
Oxytocin signaling pathway	153	85	0.00286651	0.0339886

### Sheet: ST 7C. KEGG DMP SMBvsMTW
Supplementary Table 7C. KEGG pathway enrichment (FDR < 5%) for DMP (with FDR<1%; logFC>0.5) between SMB vs MTW
Description	N	DE	P.DE	FDR
Type I diabetes mellitus	43	19	7.96148e-08	2.64321e-05
Inflammatory bowel disease (IBD)	65	22	3.65608e-07	4.04606e-05
Allograft rejection	38	16	3.4293e-07	4.04606e-05
Graft-versus-host disease	41	16	5.37615e-07	4.46221e-05
Cell adhesion molecules (CAMs)	146	39	1.86155e-06	0.000123607
Asthma	31	11	2.28588e-05	0.00126486
Autoimmune thyroid disease	53	15	3.69743e-05	0.00175364
Leishmaniasis	74	19	9.36972e-05	0.00388843
Antigen processing and presentation	77	19	0.000129821	0.00478896
Intestinal immune network for IgA production	49	13	0.000271001	0.00899722
Viral myocarditis	59	18	0.000340142	0.0102661
Renin secretion	69	19	0.000507517	0.0129612
Staphylococcus aureus infection	68	14	0.000494707	0.0129612
Hematopoietic cell lineage	97	20	0.000579336	0.0136268
Cortisol synthesis and secretion	65	20	0.000615669	0.0136268
Neuroactive ligand-receptor interaction	338	50	0.000882371	0.0183092
Aldosterone synthesis and secretion	98	26	0.00122945	0.0240105
Toxoplasmosis	113	26	0.00140049	0.0258313
Rheumatoid arthritis	91	18	0.00177602	0.0310337
Chemical carcinogenesis	82	13	0.00239078	0.039687
Signaling pathways regulating pluripotency of stem cells	139	30	0.00269388	0.0425889
Metabolism of xenobiotics by cytochrome P450	76	12	0.00282959	0.0427011
Circadian entrainment	97	25	0.00332581	0.0480073
