## Supplementary Table 9 for "Genome-wide DNA methylation and gene expression patterns reflect genetic ancestry and environmental differences across the Indonesian archipelago"

### Sheet: Supplementary Table 9
Supplementary Table 9. KEGG pathway enrichment (FDR < 5%) for genes with significant negative correlation between expression levels and cis-promoter methylation
ID	Description	GeneRatio	BgRatio	pvalue	p.adjust	qvalue	geneID	Count
hsa04940	Type I diabetes mellitus	8/476	14/4987	1.16329e-05	0.00331434	0.00306772	7124/3002/5551/5799/941/355/356/2571	8
hsa05332	Graft-versus-host disease	8/476	15/4987	2.28575e-05	0.00331434	0.00306772	7124/3002/3812/3824/5551/941/355/356	8
hsa04650	Natural killer cell mediated cytotoxicity	20/476	86/4987	0.000120964	0.0116932	0.0108231	117157/7124/3002/3683/3812/3824/3937/100507436/4277/4772/5291/5293/5551/5777/919/355/356/2214/2215/2534	20
hsa05330	Allograft rejection	6/476	1127840	0.000410259	0.0280566	0.0259689	7124/3002/5551/941/355/356	6
hsa05168	Herpes simplex virus 1 infection	59/476	406/4987	0.000483735	0.0280566	0.0259689	6890/7124/140612/22835/7539/346171/284406/146198/284307/7694/7710/7757/10520/56242/10172/113835/91975/80778/84671/30832/84911/55786/147686/353088/80264/163059/92283/388566/57573/90649/57615/84436/90233/84765/255403/100289635/63934/342926/148206/100131827/400720/390927/126017/730051/374899/55769/54753/345462/7643/9641/51135/4939/2923/5291/5293/5452/5610/355/356	59
hsa05204	Chemical carcinogenesis	8/476	23/4987	0.000873615	0.0422247	0.0390828	6817/6799/373156/2944/2947/2948/4259/221	8
